# Pathway-wide base editing charts chemical-genetic interactions in MAPK signaling

**DOI:** 10.64898/2026.09.25.753639

**Authors:** James Woods, Calvin XiaoYang Hu, Dong Man Jang, Camille Freedman, Sarah Canarelli, Hui Si Kwok, Irtiza Iram, Michael Eck, Brian Liau

## Abstract

CRISPR base editor (BE) scanning enables sequence-level interrogation of proteins at scale in their native cellular and genomic contexts. This approach opens new opportunities to dissect cellular pathways, where signaling depends on coordinated interactions among multiple pathway proteins. We apply BE scanning to the RAS-RAF-MEK-ERK (MAPK) cascade, a central oncogenic pathway and major therapeutic target. Compounds targeting the MAPK pathway have mechanisms of action and resistance that remain incompletely characterized. By base editing 22 MAPK genes under either hyperactivation or inhibition at various nodes, we present a chemical-genetic map of the signaling pathway. Pathway-wide analysis shows that drug resistance mutations frequently occur in proteins other than the direct drug target itself, and we exploit these chemical-genetic interactions to recapitulate key pathway connections. Our BE scanning also identified underappreciated functional hotspots, including an allosteric site in the KRAS N-terminus. We also identify catalytically impaired CRAF mutants that confer bidirectional resistance and sensitization to structurally similar MEK inhibitors, distinguishing functional differences between structurally related compounds. These findings establish BE scanning as a scalable approach for network-level chemical-genetic interaction mapping, revealing new mechanistic insights into one of the most studied oncogenic pathways.
