## Supplementary Table 2 for "Pathway-wide base editing charts chemical-genetic interactions in MAPK signaling"

### Sheet: HitCount>1, ValidationScore>1.0
	SHP2i	KRASi	RAFi	MEKi	ERKi
SHP2	46	3
KRAS	21	23
NRAS	8	2
MRAS				2
PPP1CA					3
SHOC2			2		2
ARAF	6	2	2
BRAF	11	9		12
CRAF	14	6	5	5	3
KSR1		4			2
KSR2					3
MEK1	11		31	46	2
MEK2			7	18	2
ERK1		2	2		14
ERK2			2	3	23
Upstream		3	2	19	17
On Target	46	25	7	64	37
Downstream	71	23	42	3
