## Supplementary Table 8 for "Pathway-wide base editing charts chemical-genetic interactions in MAPK signaling"

### Sheet: Single sgRNAs
ID	sgRNA_seq	BE
sgKRAS-Y4	AATATAAACTTGTGGTAGTT	ABE
sgCRAF-N392	GAATGAGGTGGCTGTTCTGC	ABE
sgCRAF-G356	CTGACCCAATCCGAGTGGAC	CBE
sgCRAF-G358	AGAGCCTGACCCAATCCGAG	CBE
sgCRAF-N473	TGAGATATATTTCTCCATGA	ABE
sgCRAF-L573	TATAGCTTACTAAGATCTGG	ABE
sgCRAF-K493	CAGTAAAGTCACGCTGGAGT	ABE
sgCRAF-S497	CGCTGGAGTGGTTCTCAGCA	ABE
sgCRAF-S257	TCGACCTCTGCCTCTGGGAG	ABE
sgBRAF-E501	ATGAAGTAGGAGTACTCAGG	ABE
sgBRAF-G466	ATGATCCAGATCCAATTCTT	CBE
sgBRAF-467*	ATCATTTGGAACAGTCTACA	CBE
sgBRAF-S365	GAGCTGATGAGGATCGGTCT	ABE
sgCRAF-21*	CCGTGTTTGATGGCTCCAGC	CBE
sgCRAF-R191	GAGTTGTCTGATGTTACTCC	CBE
sgCRAF-P597	GAGAGGCCTCTTTTTCCCCA	CBE
sgCRAF-L598	GCCTCTTTTTCCCCAGGTAA	CBE
sgBRAF-P705	GACCACTCTTTCCCCAAGTA	CBE
sgARAF-P558	CGGCCCCTCTTCCCCCAGGT	CBE
sgMEK1-P232	GCAGCCAGAAAGACTCCAGG	CBE
sgMEK1-A391	GCTGCTGGCGTCTAAGTGTT	CBE
sg-nontargeting	TTTCAGGCTACGGGCGCGGG	ABE/CBE

### Sheet: Genotyping primers
KRAS_4_F	ACACTCTTTCCCTACACGACGCTCTTCCGATCTNNNNAGCTGTATCGTCAAGGCACT
KRAS_4_R	TGGAGTTCAGACGTGTGCTCTTCCGATCTTGCTACAGGGTGTAGAGCAC
CRAF_393_F	ACACTCTTTCCCTACACGACGCTCTTCCGATCTNNNNGCACTCCAGAGGGACTGGAC
CRAF_393_R	TGGAGTTCAGACGTGTGCTCTTCCGATCTCAACTGATTGCACTGACTGCC
CRAF_356_F	ACACTCTTTCCCTACACGACGCTCTTCCGATCTNNNNAAGCCCTGCAGTTAGTAAAG
CRAF_356_R	TGGAGTTCAGACGTGTGCTCTTCCGATCTGCATGGAGTATAATAATGATCTCTACTTG
CRAF_471_F	ACACTCTTTCCCTACACGACGCTCTTCCGATCTNNNNGAGCCCAGATTCTCACCATCC
CRAF_471_R	TGGAGTTCAGACGTGTGCTCTTCCGATCTAACCTGACCATTCTTTTGAAACCA
